# Constructing Gene Co-functional and Co-regulatory Networks from Public Transcriptomes using Condition-Specific Ensemble Co-expression

**DOI:** 10.1101/2024.07.22.604713

**Authors:** Peng Ken Lim, Ruoxi Wang, Shan Chun Lim, Jenet Princy Antony Velankanni, Marek Mutwil

## Abstract

Gene co-expression networks (GCNs) can reveal useful gene co-functional and co-regulatory relationships. However, current GCN construction methodologies are sensitive to batch effects and sample composition, limiting their performance in generating GCNs from public RNA-seq samples abundant for many species. Here, we detail the development of TEA-GCN (Two-Tier Ensemble Aggregation-GCN), a GCN construction method that leverages unsupervised transcriptomic dataset partitioning and multi-metric co-expression scoring to derive ensemble gene co-expression. Benchmarking over 450,000 public RNA-seq samples across 12 species, TEA-GCN outperforms the state-of-the-art in predicting gene functions and inferring gene regulatory networks. Through the use of natural language processing, we also show that the biologically-relevant dataset partitions with high co-expression can identify tissue-/condition-specific co-expression in TEA-GCN, providing an unprecedented level of explainability. Furthermore, we show that TEA-GCNs exhibit enhanced conservation across species, making them suitable for multi-species comparative studies. TEA-GCN is available at https://github.com/pengkenlim/TEA-GCN.
