## Supplementary Data 2 for "Constructing Gene Co-functional and Co-regulatory Networks from Public Transcriptomes using Condition-Specific Ensemble Co-expression"

### Sheet: Description
Supplementary Data 2. Comparison of Met positive edges standardized co-expression strengths from different pathway ontological classes between A. thaliana TEA-GCN and ATTED-II GCN.

### Sheet: Data Tab
Comparision of Met positive edges standardized co-expression stregnths from different pathway ontological classes between A. thaliana TEA-GCN and ATTED-II GCN
Class Level	Parent class (Color)	Pathway Ontological Class	Number of Met positive edges
			Total	A. thaliana TEA-GCN		ATTED-II GCN
				Z(co-exp) ≥ 0.5	Z(co-exp) ≥ 1	Z(co-exp) ≥ 0.5	Z(co-exp) ≥ 1
1	None (grey)	Metabolic Clusters	310	228 (73.55%)	174 (56.13%)	141 (45.48%)	97 (31.29%)
		Transport	147	130 (88.44%)	115 (78.23%)	110 (74.83%)	82 (55.78%)
		Biosynthesis	4932	3750 (76.03%)	3096 (62.77%)	2762 (56%)	2140 (43.39%)
		Detoxification	97	71 (73.2%)	55 (56.7%)	46 (47.42%)	32 (32.99%)
		Degradation/Utilization/Assimilation	894	658 (73.6%)	497 (55.59%)	448 (50.11%)	320 (35.79%)
		Superpathways	3212	2428 (75.59%)	1955 (60.87%)	1845 (57.44%)	1439 (44.8%)
		Glycan Pathways	164	153 (93.29%)	143 (87.2%)	137 (83.54%)	129 (78.66%)
		Generation of Precursor Metabolites and Energy	3001	2568 (85.57%)	2303 (76.74%)	2359 (78.61%)	2100 (69.98%)
2	Biosynthesis (blue)	Hormone, Neurotransmitter, and Signaling Molecule Biosynthesis	200	156 (78%)	126 (63%)	110 (55%)	77 (38.5%)
		Cyclitol Biosynthesis	48	41 (85.42%)	28 (58.33%)	22 (45.83%)	11 (22.92%)
		Aromatic Compound Biosynthesis	327	268 (81.96%)	237 (72.48%)	185 (56.57%)	141 (43.12%)
		Cell Structure Biosynthesis	438	336 (76.71%)	267 (60.96%)	211 (48.17%)	154 (35.16%)
		Other Biosynthesis	13	9 (69.23%)	9 (69.23%)	8 (61.54%)	7 (53.85%)
		Secondary Metabolite Biosynthesis	834	672 (80.58%)	584 (70.02%)	508 (60.91%)	411 (49.28%)
		Nucleoside and Nucleotide Biosynthesis	314	277 (88.22%)	234 (74.52%)	225 (71.66%)	162 (51.59%)
		Amide, Amidine, Amine, and Polyamine Biosynthesis	35	32 (91.43%)	23 (65.71%)	17 (48.57%)	10 (28.57%)
		Tetrapyrrole Biosynthesis	54	44 (81.48%)	38 (70.37%)	38 (70.37%)	31 (57.41%)
		Carboxylic Acid Biosynthesis	57	42 (73.68%)	27 (47.37%)	26 (45.61%)	20 (35.09%)
		Carbohydrate Biosynthesis	333	282 (84.68%)	254 (76.28%)	233 (69.97%)	202 (60.66%)
		Amino Acid Biosynthesis	504	413 (81.94%)	336 (66.67%)	327 (64.88%)	259 (51.39%)
		Fatty Acid and Lipid Biosynthesis	849	594 (69.96%)	487 (57.36%)	426 (50.18%)	342 (40.28%)
		Cofactor, Carrier, and Vitamin Biosynthesis	738	479 (64.91%)	365 (49.46%)	339 (45.93%)	246 (33.33%)
		Polyprenyl Biosynthesis	188	105 (55.85%)	81 (43.09%)	87 (46.28%)	67 (35.64%)
3	Aromatic Compound Biosynthesis (Brown)	caffeoylglucarate biosynthesis	2	2 (100%)	2 (100%)	1 (50%)	1 (50%)
		Coumarins Biosynthesis	38	37 (97.37%)	36 (94.74%)	33 (86.84%)	27 (71.05%)
		Flavonoid Biosynthesis	127	96 (75.59%)	85 (66.93%)	55 (43.31%)	39 (30.71%)
		Lignin Biosynthesis	123	108 (87.8%)	95 (77.24%)	76 (61.79%)	58 (47.15%)
		Cinnamate Biosynthesis	19	14 (73.68%)	13 (68.42%)	12 (63.16%)	10 (52.63%)
		Benzoate Biosynthesis	17	10 (58.82%)	6 (35.29%)	8 (47.06%)	6 (35.29%)
	Cell Structure Biosynthesis (Purple)	suberin monomers biosynthesis	171	136 (79.53%)	110 (64.33%)	88 (51.46%)	60 (35.09%)
		cuticular wax biosynthesis	6	6 (100%)	6 (100%)	5 (83.33%)	5 (83.33%)
		cutin biosynthesis	55	31 (56.36%)	21 (38.18%)	15 (27.27%)	10 (18.18%)
		sporopollenin precursors biosynthesis	85	57 (67.06%)	35 (41.18%)	27 (31.76%)	21 (24.71%)
	Hormone, Neurotransmitter, and Signaling Molecule Biosynthesis (Yellow)	Cytokinin Biosynthesis	3	3 (100%)	3 (100%)	3 (100%)	2 (66.67%)
		Abscisic Acid Biosynthesis	12	4 (33.33%)	4 (33.33%)	6 (50%)	0 (0%)
		Gibberellin and Gibberellin Precursor Biosynthesis	112	96 (85.71%)	72 (64.29%)	58 (51.79%)	40 (35.71%)
		Jasmonate Biosynthesis	60	54 (90%)	52 (86.67%)	37 (61.67%)	30 (50%)
		Auxin Biosynthesis	46	25 (54.35%)	14 (30.43%)	18 (39.13%)	5 (10.87%)
		Brassinosteroid Biosynthesis	58	48 (82.76%)	38 (65.52%)	40 (68.97%)	40 (68.97%)
	Secondary Metabolite Biosynthesis (Pink)	Sugar Derivative Biosynthesis	16	15 (93.75%)	8 (50%)	5 (31.25%)	4 (25%)
		Terpenoid Biosynthesis	446	327 (73.32%)	271 (60.76%)	265 (59.42%)	215 (48.21%)
		Carotenoid Biosynthesis	30	30 (100%)	30 (100%)	30 (100%)	28 (93.33%)
		spermidine hydroxycinnamic acid conjugates biosynthesis	1	1 (100%)	1 (100%)	1 (100%)	1 (100%)
		Anthocyanin Biosynthesis	2	2 (100%)	2 (100%)	2 (100%)	2 (100%)
		4-hydroxyindole-3-carbonyl nitrile biosynthesis	5	5 (100%)	5 (100%)	4 (80%)	3 (60%)
		Chlorophyll Biosynthesis	20	18 (90%)	16 (80%)	12 (60%)	10 (50%)
		Fatty Acid Derivative Biosynthesis	159	123 (77.36%)	105 (66.04%)	73 (45.91%)	50 (31.45%)
		Glucosinolate Biosynthesis	181	176 (97.24%)	170 (93.92%)	138 (76.24%)	118 (65.19%)
