## Supplementary Data 4 for "Constructing Gene Co-functional and Co-regulatory Networks from Public Transcriptomes using Condition-Specific Ensemble Co-expression"

### Sheet: Description
Supplementary Data 4. A. thaliana GRN positive edges.

### Sheet: Data Tab
A. thaliana GRN positive edges
Transcription factor	Activation target	GRN positive edge
AT1G01060	AT1G04400	AT1G01060--AT1G04400
	AT1G32900	AT1G01060--AT1G32900
	AT1G65480	AT1G01060--AT1G65480
	AT2G46790	AT1G01060--AT2G46790
	AT5G02810	AT1G01060--AT5G02810
AT1G01530	AT4G02560	AT1G01530--AT4G02560
	AT4G16280	AT1G01530--AT4G16280
AT1G02340	AT1G29910	AT1G02340--AT1G29910
AT1G04370	AT2G44840	AT1G04370--AT2G44840
	AT3G23240	AT1G04370--AT3G23240
AT1G06160	AT3G12500	AT1G06160--AT3G12500
	AT5G44420	AT1G06160--AT5G44420
AT1G07640	AT2G22330	AT1G07640--AT2G22330
	AT3G56970	AT1G07640--AT3G56970
	AT3G56980	AT1G07640--AT3G56980
	AT4G31500	AT1G07640--AT4G31500
	AT4G39950	AT1G07640--AT4G39950
	AT5G23010	AT1G07640--AT5G23010
AT1G09530	AT1G01060	AT1G09530--AT1G01060
	AT1G29930	AT1G09530--AT1G29930
	AT1G44446	AT1G09530--AT1G44446
	AT2G18790	AT1G09530--AT2G18790
	AT2G30570	AT1G09530--AT2G30570
	AT2G46830	AT1G09530--AT2G46830
	AT3G51240	AT1G09530--AT3G51240
	AT4G14690	AT1G09530--AT4G14690
	AT4G22880	AT1G09530--AT4G22880
	AT5G13630	AT1G09530--AT5G13630
	AT5G13930	AT1G09530--AT5G13930
	AT5G42800	AT1G09530--AT5G42800
AT1G09770	AT1G62360	AT1G09770--AT1G62360
	AT1G75820	AT1G09770--AT1G75820
	AT2G17950	AT1G09770--AT2G17950
	AT2G27250	AT1G09770--AT2G27250
	AT3G54180	AT1G09770--AT3G54180
	AT4G16890	AT1G09770--AT4G16890
AT1G12610	AT1G50960	AT1G12610--AT1G50960
	AT2G42540	AT1G12610--AT2G42540
	AT5G17490	AT1G12610--AT5G17490
AT1G12860	AT5G53210	AT1G12860--AT5G53210
	AT2G17950	AT1G12980--AT2G17950
	AT2G27250	AT1G12980--AT2G27250
AT1G14350	AT4G34160	AT1G14350--AT4G34160
AT1G14920	AT2G04240	AT1G14920--AT2G04240
	AT2G36270	AT1G14920--AT2G36270
	AT5G61850	AT1G14920--AT5G61850
AT1G15360	AT1G01120	AT1G15360--AT1G01120
	AT1G02205	AT1G15360--AT1G02205
	AT4G24510	AT1G15360--AT4G24510
AT1G16490	AT1G15950	AT1G16490--AT1G15950
	AT1G51680	AT1G16490--AT1G51680
	AT2G30490	AT1G16490--AT2G30490
	AT2G37040	AT1G16490--AT2G37040
	AT2G38080	AT1G16490--AT2G38080
	AT2G40890	AT1G16490--AT2G40890
	AT4G34050	AT1G16490--AT4G34050
	AT4G37970	AT1G16490--AT4G37970
	AT5G48930	AT1G16490--AT5G48930
	AT5G54160	AT1G16490--AT5G54160
AT1G18570	AT1G74100	AT1G18570--AT1G74100
	AT2G22330	AT1G18570--AT2G22330
	AT4G31500	AT1G18570--AT4G31500
	AT4G39950	AT1G18570--AT4G39950
	AT4G39980	AT1G18570--AT4G39980
	AT5G54810	AT1G18570--AT5G54810
AT1G19220	AT1G04240	AT1G19220--AT1G04240
	AT2G42430	AT1G19220--AT2G42430
	AT3G58190	AT1G19220--AT3G58190
AT1G19350	AT2G43060	AT1G19350--AT2G43060
	AT4G38850	AT1G19350--AT4G38850
	AT5G57560	AT1G19350--AT5G57560
	AT1G01480	AT1G19850--AT1G01480
	AT1G04550	AT1G19850--AT1G04550
	AT1G12980	AT1G19850--AT1G12980
	AT1G73590	AT1G19850--AT1G73590
	AT3G20840	AT1G19850--AT3G20840
	AT4G11280	AT1G19850--AT4G11280
	AT4G32880	AT1G19850--AT4G32880
	AT4G37770	AT1G19850--AT4G37770
AT1G21970	AT1G28300	AT1G21970--AT1G28300
	AT1G62290	AT1G21970--AT1G62290
	AT2G17090	AT1G21970--AT2G17090
	AT2G36270	AT1G21970--AT2G36270
	AT2G41260	AT1G21970--AT2G41260
	AT3G24650	AT1G21970--AT3G24650
	AT3G26790	AT1G21970--AT3G26790
	AT3G54320	AT1G21970--AT3G54320
	AT4G27160	AT1G21970--AT4G27160
	AT5G66400	AT1G21970--AT5G66400
AT1G22070	AT2G14610	AT1G22070--AT2G14610
AT1G23420	AT4G27330	AT1G23420--AT4G27330
	AT4G37750	AT1G23420--AT4G37750
AT1G24260	AT3G54340	AT1G24260--AT3G54340
	AT4G18960	AT1G24260--AT4G18960
AT1G24590	AT3G15170	AT1G24590--AT3G15170
AT1G26310	AT1G69120	AT1G26310--AT1G69120
	AT5G61850	AT1G26310--AT5G61850
AT1G26870	AT1G79580	AT1G26870--AT1G79580
AT1G27730	AT1G07890	AT1G27730--AT1G07890
	AT3G09640	AT1G27730--AT3G09640
	AT4G25100	AT1G27730--AT4G25100
AT1G28300	AT1G04250	AT1G28300--AT1G04250
	AT2G22810	AT1G28300--AT2G22810
	AT3G24650	AT1G28300--AT3G24650
	AT3G26790	AT1G28300--AT3G26790
	AT3G54320	AT1G28300--AT3G54320
	AT3G62100	AT1G28300--AT3G62100
	AT4G13260	AT1G28300--AT4G13260
	AT4G14560	AT1G28300--AT4G14560
	AT4G27160	AT1G28300--AT4G27160
	AT5G11320	AT1G28300--AT5G11320
	AT5G13790	AT1G28300--AT5G13790
	AT5G65165	AT1G28300--AT5G65165
AT1G30330	AT2G44810	AT1G30330--AT2G44810
AT1G32330	AT2G26150	AT1G32330--AT2G26150
AT1G32640	AT1G17420	AT1G32640--AT1G17420
	AT1G19180	AT1G32640--AT1G19180
	AT1G29930	AT1G32640--AT1G29930
	AT1G67090	AT1G32640--AT1G67090
	AT1G77120	AT1G32640--AT1G77120
	AT2G24850	AT1G32640--AT2G24850
	AT2G46340	AT1G32640--AT2G46340
	AT3G16470	AT1G32640--AT3G16470
	AT3G45140	AT1G32640--AT3G45140
	AT5G24770	AT1G32640--AT5G24770
	AT5G24780	AT1G32640--AT5G24780
	AT5G25610	AT1G32640--AT5G25610
AT1G32770	AT1G16490	AT1G32770--AT1G16490
	AT1G17950	AT1G32770--AT1G17950
	AT1G28470	AT1G32770--AT1G28470
	AT1G62990	AT1G32770--AT1G62990
	AT1G66230	AT1G32770--AT1G66230
	AT1G73410	AT1G32770--AT1G73410
	AT1G79180	AT1G32770--AT1G79180
	AT4G12350	AT1G32770--AT4G12350
	AT4G22680	AT1G32770--AT4G22680
	AT4G28500	AT1G32770--AT4G28500
	AT4G33450	AT1G32770--AT4G33450
	AT5G12870	AT1G32770--AT5G12870
	AT5G16600	AT1G32770--AT5G16600
	AT5G56110	AT1G32770--AT5G56110
AT1G34370	AT1G08430	AT1G34370--AT1G08430
	AT3G22200	AT1G34370--AT3G22200
	AT5G07440	AT1G34370--AT5G07440
AT1G34790	AT1G61720	AT1G34790--AT1G61720
AT1G35515	AT2G39030	AT1G35515--AT2G39030
AT1G42990	AT1G09080	AT1G42990--AT1G09080
	AT2G31955	AT1G42990--AT2G31955
	AT5G20990	AT1G42990--AT5G20990
	AT5G28540	AT1G42990--AT5G28540
	AT5G42020	AT1G42990--AT5G42020
AT1G45249	AT2G18050	AT1G45249--AT2G18050
	AT5G52300	AT1G45249--AT5G52300
AT1G52880	AT5G61850	AT1G52880--AT5G61850
	AT1G02930	AT1G52890--AT1G02930
	AT1G20440	AT1G52890--AT1G20440
	AT3G45140	AT1G52890--AT3G45140
	AT5G24780	AT1G52890--AT5G24780
	AT5G51070	AT1G52890--AT5G51070
	AT5G52300	AT1G52890--AT5G52300
AT1G53230	AT1G04240	AT1G53230--AT1G04240
	AT2G37630	AT1G53230--AT2G37630
AT1G53910	AT1G77120	AT1G53910--AT1G77120
AT1G55580	AT1G62360	AT1G55580--AT1G62360
	AT2G37630	AT1G55580--AT2G37630
	AT4G37750	AT1G55580--AT4G37750
	AT5G60690	AT1G55580--AT5G60690
AT1G55600	AT3G19700	AT1G55600--AT3G19700
AT1G56010	AT2G04160	AT1G56010--AT2G04160
AT1G56650	AT1G03940	AT1G56650--AT1G03940
	AT1G22640	AT1G56650--AT1G22640
	AT1G66390	AT1G56650--AT1G66390
	AT2G37260	AT1G56650--AT2G37260
	AT3G29590	AT1G56650--AT3G29590
	AT3G55120	AT1G56650--AT3G55120
	AT4G09820	AT1G56650--AT4G09820
	AT4G14090	AT1G56650--AT4G14090
	AT5G13930	AT1G56650--AT5G13930
	AT5G17050	AT1G56650--AT5G17050
	AT5G17220	AT1G56650--AT5G17220
	AT5G42800	AT1G56650--AT5G42800
	AT5G54060	AT1G56650--AT5G54060
AT1G62300	AT1G17420	AT1G62300--AT1G17420
	AT1G45145	AT1G62300--AT1G45145
	AT2G14610	AT1G62300--AT2G14610
AT1G62360	AT1G23380	AT1G62360--AT1G23380
	AT1G30040	AT1G62360--AT1G30040
	AT1G30950	AT1G62360--AT1G30950
	AT1G47990	AT1G62360--AT1G47990
	AT1G75820	AT1G62360--AT1G75820
	AT2G27250	AT1G62360--AT2G27250
	AT3G23630	AT1G62360--AT3G23630
	AT3G48100	AT1G62360--AT3G48100
	AT5G19040	AT1G62360--AT5G19040
AT1G63650	AT1G01380	AT1G63650--AT1G01380
	AT1G71030	AT1G63650--AT1G71030
	AT1G79840	AT1G63650--AT1G79840
	AT2G23550	AT1G63650--AT2G23550
	AT2G23580	AT1G63650--AT2G23580
	AT2G37260	AT1G63650--AT2G37260
	AT2G46410	AT1G63650--AT2G46410
	AT4G01060	AT1G63650--AT4G01060
	AT4G09820	AT1G63650--AT4G09820
	AT5G53200	AT1G63650--AT5G53200
AT1G65620	AT2G34710	AT1G65620--AT2G34710
	AT5G63090	AT1G65620--AT5G63090
AT1G66390	AT2G37260	AT1G66390--AT2G37260
AT1G67260	AT3G50660	AT1G67260--AT3G50660
AT1G68640	AT4G18960	AT1G68640--AT4G18960
AT1G69120	AT1G30950	AT1G69120--AT1G30950
	AT2G47730	AT1G69120--AT2G47730
	AT3G54340	AT1G69120--AT3G54340
	AT5G20240	AT1G69120--AT5G20240
	AT5G61850	AT1G69120--AT5G61850
AT1G69180	AT4G18960	AT1G69180--AT4G18960
AT1G69490	AT3G47340	AT1G69490--AT3G47340
AT1G69600	AT4G02380	AT1G69600--AT4G02380
	AT4G37370	AT1G69600--AT4G37370
	AT5G51070	AT1G69600--AT5G51070
AT1G70510	AT4G18960	AT1G70510--AT4G18960
AT1G71692	AT1G65480	AT1G71692--AT1G65480
	AT2G45660	AT1G71692--AT2G45660
	AT5G61850	AT1G71692--AT5G61850
AT1G71930	AT1G16490	AT1G71930--AT1G16490
	AT1G28470	AT1G71930--AT1G28470
	AT1G62990	AT1G71930--AT1G62990
	AT1G79180	AT1G71930--AT1G79180
	AT2G38080	AT1G71930--AT2G38080
	AT5G12870	AT1G71930--AT5G12870
	AT5G17420	AT1G71930--AT5G17420
	AT5G56110	AT1G71930--AT5G56110
AT1G73730	AT1G78000	AT1G73730--AT1G78000
	AT3G19710	AT1G73730--AT3G19710
	AT4G39950	AT1G73730--AT4G39950
	AT5G43780	AT1G73730--AT5G43780
AT1G74930	AT1G17420	AT1G74930--AT1G17420
AT1G75080	AT2G43060	AT1G75080--AT2G43060
	AT4G38850	AT1G75080--AT4G38850
	AT5G39860	AT1G75080--AT5G39860
AT1G76420	AT1G62360	AT1G76420--AT1G62360
	AT5G61850	AT1G76420--AT5G61850
AT1G78600	AT1G56650	AT1G78600--AT1G56650
AT1G79180	AT1G15950	AT1G79180--AT1G15950
	AT1G51680	AT1G79180--AT1G51680
	AT2G30490	AT1G79180--AT2G30490
	AT2G37040	AT1G79180--AT2G37040
	AT2G38080	AT1G79180--AT2G38080
	AT2G40890	AT1G79180--AT2G40890
	AT4G34050	AT1G79180--AT4G34050
	AT4G37970	AT1G79180--AT4G37970
	AT5G48930	AT1G79180--AT5G48930
	AT5G54160	AT1G79180--AT5G54160
AT1G79840	AT1G53500	AT1G79840--AT1G53500
	AT5G53200	AT1G79840--AT5G53200
AT2G01570	AT1G04310	AT2G01570--AT1G04310
	AT1G70510	AT2G01570--AT1G70510
	AT2G04240	AT2G01570--AT2G04240
	AT2G22300	AT2G01570--AT2G22300
	AT2G36270	AT2G01570--AT2G36270
	AT2G41940	AT2G01570--AT2G41940
	AT3G27920	AT2G01570--AT3G27920
	AT3G30775	AT2G01570--AT3G30775
	AT3G58070	AT2G01570--AT3G58070
	AT5G22920	AT2G01570--AT5G22920
	AT5G41315	AT2G01570--AT5G41315
	AT5G49450	AT2G01570--AT5G49450
AT2G03340	AT1G17420	AT2G03340--AT1G17420
	AT1G62300	AT2G03340--AT1G62300
AT2G16910	AT1G13140	AT2G16910--AT1G13140
	AT1G59740	AT2G16910--AT1G59740
	AT1G66850	AT2G16910--AT1G66850
	AT1G67990	AT2G16910--AT1G67990
	AT1G73220	AT2G16910--AT1G73220
	AT1G75790	AT2G16910--AT1G75790
	AT1G75920	AT2G16910--AT1G75920
	AT3G13220	AT2G16910--AT3G13220
	AT3G28740	AT2G16910--AT3G28740
	AT3G51590	AT2G16910--AT3G51590
	AT4G00040	AT2G16910--AT4G00040
	AT5G17050	AT2G16910--AT5G17050
	AT5G49070	AT2G16910--AT5G49070
AT2G17950	AT1G62360	AT2G17950--AT1G62360
	AT2G27250	AT2G17950--AT2G27250
	AT4G18960	AT2G17950--AT4G18960
	AT4G37750	AT2G17950--AT4G37750
AT2G20180	AT1G03430	AT2G20180--AT1G03430
	AT1G03630	AT2G20180--AT1G03630
	AT1G03790	AT2G20180--AT1G03790
	AT1G08980	AT2G20180--AT1G08980
	AT1G14920	AT2G20180--AT1G14920
	AT1G30040	AT2G20180--AT1G30040
	AT1G52920	AT2G20180--AT1G52920
	AT1G69010	AT2G20180--AT1G69010
	AT1G69720	AT2G20180--AT1G69720
	AT1G72770	AT2G20180--AT1G72770
	AT1G78390	AT2G20180--AT1G78390
	AT2G01570	AT2G20180--AT2G01570
	AT2G36270	AT2G20180--AT2G36270
	AT3G05120	AT2G20180--AT3G05120
	AT3G11540	AT2G20180--AT3G11540
	AT3G24220	AT2G20180--AT3G24220
	AT3G24650	AT2G20180--AT3G24650
	AT3G44310	AT2G20180--AT3G44310
	AT3G44320	AT2G20180--AT3G44320
	AT3G61830	AT2G20180--AT3G61830
	AT4G18710	AT2G20180--AT4G18710
	AT4G27440	AT2G20180--AT4G27440
	AT4G39920	AT2G20180--AT4G39920
	AT5G08130	AT2G20180--AT5G08130
	AT5G20960	AT2G20180--AT5G20960
	AT5G27320	AT2G20180--AT5G27320
	AT5G54190	AT2G20180--AT5G54190
	AT5G67030	AT2G20180--AT5G67030
AT2G22300	AT4G25470	AT2G22300--AT4G25470
AT2G22540	AT1G26310	AT2G22540--AT1G26310
AT2G22630	AT1G69120	AT2G22630--AT1G69120
	AT5G61850	AT2G22630--AT5G61850
AT2G22770	AT2G39310	AT2G22770--AT2G39310
	AT2G39330	AT2G22770--AT2G39330
	AT3G09260	AT2G22770--AT3G09260
	AT3G15950	AT2G22770--AT3G15950
	AT3G16420	AT2G22770--AT3G16420
	AT3G16430	AT2G22770--AT3G16430
AT2G24570	AT3G45140	AT2G24570--AT3G45140
	AT4G31550	AT2G24570--AT4G31550
	AT5G42650	AT2G24570--AT5G42650
AT2G26150	AT1G56600	AT2G26150--AT1G56600
	AT1G60470	AT2G26150--AT1G60470
	AT1G74310	AT2G26150--AT1G74310
	AT2G47180	AT2G26150--AT2G47180
	AT3G09640	AT2G26150--AT3G09640
	AT3G22840	AT2G26150--AT3G22840
	AT3G24500	AT2G26150--AT3G24500
	AT3G57520	AT2G26150--AT3G57520
AT2G27050	AT3G23240	AT2G27050--AT3G23240
	AT4G27440	AT2G27050--AT4G27440
	AT5G54190	AT2G27050--AT5G54190
AT2G27990	AT1G26310	AT2G27990--AT1G26310
	AT1G69120	AT2G27990--AT1G69120
	AT5G61850	AT2G27990--AT5G61850
AT2G28160	AT1G01580	AT2G28160--AT1G01580
	AT3G60330	AT2G28160--AT3G60330
	AT5G03570	AT2G28160--AT5G03570
AT2G30250	AT1G74310	AT2G30250--AT1G74310
	AT2G26150	AT2G30250--AT2G26150
	AT4G36990	AT2G30250--AT4G36990
	AT5G62020	AT2G30250--AT5G62020
AT2G33810	AT1G69120	AT2G33810--AT1G69120
	AT5G60910	AT2G33810--AT5G60910
	AT5G61850	AT2G33810--AT5G61850
AT2G33835	AT5G10140	AT2G33835--AT5G10140
AT2G33860	AT2G45190	AT2G33860--AT2G45190
AT2G33880	AT2G17950	AT2G33880--AT2G17950
	AT3G11260	AT2G33880--AT3G11260
AT2G34710	AT1G65620	AT2G34710--AT1G65620
	AT2G45190	AT2G34710--AT2G45190
	AT3G52770	AT2G34710--AT3G52770
AT2G36010	AT2G31650	AT2G36010--AT2G31650
	AT3G54180	AT2G36010--AT3G54180
	AT5G22220	AT2G36010--AT5G22220
	AT5G24330	AT2G36010--AT5G24330
AT2G36270	AT2G40170	AT2G36270--AT2G40170
	AT3G11410	AT2G36270--AT3G11410
	AT3G51810	AT2G36270--AT3G51810
	AT4G16160	AT2G36270--AT4G16160
	AT5G56270	AT2G36270--AT5G56270
	AT5G65165	AT2G36270--AT5G65165
	AT5G66400	AT2G36270--AT5G66400
AT2G36890	AT1G44575	AT2G36890--AT1G44575
	AT5G53950	AT2G36890--AT5G53950
AT2G37260	AT1G79840	AT2G37260--AT1G79840
	AT2G34710	AT2G37630--AT2G34710
	AT5G63090	AT2G37630--AT5G63090
AT2G38470	AT3G12500	AT2G38470--AT3G12500
	AT3G23240	AT2G38470--AT3G23240
	AT3G26830	AT2G38470--AT3G26830
	AT5G07100	AT2G38470--AT5G07100
AT2G40220	AT1G69180	AT2G40220--AT1G69180
	AT2G19450	AT2G40220--AT2G19450
	AT2G36270	AT2G40220--AT2G36270
	AT3G24650	AT2G40220--AT3G24650
	AT4G27160	AT2G40220--AT4G27160
	AT5G03650	AT2G40220--AT5G03650
	AT5G65165	AT2G40220--AT5G65165
AT2G40950	AT2G46680	AT2G40950--AT2G46680
AT2G42200	AT2G30432	AT2G42200--AT2G30432
	AT5G53200	AT2G42200--AT5G53200
AT2G42830	AT4G00120	AT2G42830--AT4G00120
	AT5G67110	AT2G42830--AT5G67110
AT2G43010	AT1G29910	AT2G43010--AT1G29910
	AT4G14130	AT2G43010--AT4G14130
	AT5G13930	AT2G43010--AT5G13930
	AT5G59320	AT2G43010--AT5G59320
AT2G45190	AT1G69120	AT2G45190--AT1G69120
	AT2G34710	AT2G45190--AT2G34710
	AT2G42830	AT2G45190--AT2G42830
	AT5G60910	AT2G45190--AT5G60910
AT2G45660	AT5G61850	AT2G45660--AT5G61850
AT2G46270	AT4G10040	AT2G46270--AT4G10040
AT2G46410	AT1G63650	AT2G46410--AT1G63650
	AT5G41315	AT2G46410--AT5G41315
AT2G46680	AT2G33380	AT2G46680--AT2G33380
AT2G46770	AT1G16490	AT2G46770--AT1G16490
	AT1G28470	AT2G46770--AT1G28470
	AT1G62990	AT2G46770--AT1G62990
	AT1G79180	AT2G46770--AT1G79180
	AT4G33450	AT2G46770--AT4G33450
	AT5G12870	AT2G46770--AT5G12870
	AT5G56110	AT2G46770--AT5G56110
AT2G46830	AT1G04400	AT2G46830--AT1G04400
	AT1G29930	AT2G46830--AT1G29930
	AT1G32900	AT2G46830--AT1G32900
	AT1G65480	AT2G46830--AT1G65480
	AT2G43010	AT2G46830--AT2G43010
	AT2G46790	AT2G46830--AT2G46790
	AT3G17820	AT2G46830--AT3G17820
	AT3G59060	AT2G46830--AT3G59060
	AT5G02810	AT2G46830--AT5G02810
AT2G46870	AT3G58780	AT2G46870--AT3G58780
	AT1G02340	AT2G46970--AT1G02340
	AT2G46790	AT2G46970--AT2G46790
AT2G47190	AT1G77120	AT2G47190--AT1G77120
	AT5G25610	AT2G47190--AT5G25610
AT2G47460	AT3G51240	AT2G47460--AT3G51240
	AT4G15480	AT2G47460--AT4G15480
	AT5G08640	AT2G47460--AT5G08640
	AT5G13930	AT2G47460--AT5G13930
AT3G01470	AT2G19590	AT3G01470--AT2G19590
AT3G02990	AT2G26150	AT3G02990--AT2G26150
AT3G03450	AT2G04240	AT3G03450--AT2G04240
	AT2G27300	AT3G03450--AT2G27300
	AT2G36270	AT3G03450--AT2G36270
	AT3G24650	AT3G03450--AT3G24650
AT3G04670	AT2G14610	AT3G04670--AT2G14610
	AT3G24500	AT3G04670--AT3G24500
AT3G10800	AT5G42020	AT3G10800--AT5G42020
AT3G11440	AT2G16910	AT3G11440--AT2G16910
AT3G12250	AT2G14610	AT3G12250--AT2G14610
AT3G13540	AT1G71030	AT3G13540--AT1G71030
	AT1G79840	AT3G13540--AT1G79840
	AT2G23550	AT3G13540--AT2G23550
	AT2G23580	AT3G13540--AT2G23580
	AT2G37260	AT3G13540--AT2G37260
AT3G13890	AT2G38080	AT3G13890--AT2G38080
	AT2G46770	AT3G13890--AT2G46770
	AT3G61910	AT3G13890--AT3G61910
	AT4G18780	AT3G13890--AT4G18780
	AT5G17420	AT3G13890--AT5G17420
	AT5G54690	AT3G13890--AT5G54690
AT3G15170	AT1G23380	AT3G15170--AT1G23380
	AT1G55580	AT3G15170--AT1G55580
	AT1G62360	AT3G15170--AT1G62360
	AT1G76420	AT3G15170--AT1G76420
	AT2G31160	AT3G15170--AT2G31160
	AT3G23290	AT3G15170--AT3G23290
AT3G15500	AT3G45140	AT3G15500--AT3G45140
	AT5G24780	AT3G15500--AT5G24780
	AT5G51070	AT3G15500--AT5G51070
AT3G15510	AT1G11840	AT3G15510--AT1G11840
AT3G16770	AT2G47730	AT3G16770--AT2G47730
	AT3G23240	AT3G16770--AT3G23240
	AT4G36920	AT3G16770--AT4G36920
	AT5G44420	AT3G16770--AT5G44420
AT3G16857	AT5G62920	AT3G16857--AT5G62920
AT3G17609	AT1G12370	AT3G17609--AT1G12370
	AT1G37130	AT3G17609--AT1G37130
	AT3G22840	AT3G17609--AT3G22840
	AT3G47430	AT3G17609--AT3G47430
	AT5G13930	AT3G17609--AT5G13930
AT3G18990	AT1G65480	AT3G18990--AT1G65480
	AT2G03220	AT3G18990--AT2G03220
AT3G19290	AT5G52300	AT3G19290--AT5G52300
AT3G20770	AT1G62380	AT3G20770--AT1G62380
	AT2G19590	AT3G20770--AT2G19590
	AT2G25490	AT3G20770--AT2G25490
	AT3G12500	AT3G20770--AT3G12500
	AT3G23240	AT3G20770--AT3G23240
	AT4G27440	AT3G20770--AT4G27440
	AT5G25350	AT3G20770--AT5G25350
	AT5G44420	AT3G20770--AT5G44420
	AT5G47220	AT3G20770--AT5G47220
	AT5G47230	AT3G20770--AT5G47230
	AT5G54190	AT3G20770--AT5G54190
	AT2G37678	AT3G22170--AT2G37678
	AT2G40080	AT3G22170--AT2G40080
AT3G22170	AT5G02200	AT3G22170--AT5G02200
AT3G24650	AT1G03790	AT3G24650--AT1G03790
	AT1G69180	AT3G24650--AT1G69180
	AT2G36270	AT3G24650--AT2G36270
	AT2G40170	AT3G24650--AT2G40170
	AT3G03450	AT3G24650--AT3G03450
	AT3G06120	AT3G24650--AT3G06120
	AT3G11410	AT3G24650--AT3G11410
	AT3G22370	AT3G24650--AT3G22370
	AT3G26790	AT3G24650--AT3G26790
	AT3G51810	AT3G24650--AT3G51810
	AT4G16160	AT3G24650--AT4G16160
AT3G24650	AT4G27140	AT3G24650--AT4G27140
	AT4G27160	AT3G24650--AT4G27160
	AT5G03840	AT3G24650--AT5G03840
	AT5G52310	AT3G24650--AT5G52310
	AT5G54070	AT3G24650--AT5G54070
	AT5G56270	AT3G24650--AT5G56270
	AT5G65165	AT3G24650--AT5G65165
	AT5G66400	AT3G24650--AT5G66400
	AT5G67030	AT3G24650--AT5G67030
AT3G26744	AT2G42540	AT3G26744--AT2G42540
	AT3G61190	AT3G26744--AT3G61190
	AT4G25470	AT3G26744--AT4G25470
	AT4G25480	AT3G26744--AT4G25480
	AT4G25490	AT3G26744--AT4G25490
	AT5G52310	AT3G26744--AT5G52310
	AT5G53210	AT3G26744--AT5G53210
AT3G26790	AT1G62290	AT3G26790--AT1G62290
	AT1G69180	AT3G26790--AT1G69180
	AT2G40170	AT3G26790--AT2G40170
	AT2G41260	AT3G26790--AT2G41260
	AT3G24650	AT3G26790--AT3G24650
	AT4G27160	AT3G26790--AT4G27160
	AT5G65165	AT3G26790--AT5G65165
	AT5G66400	AT3G26790--AT5G66400
	AT5G67300	AT3G26790--AT5G67300
AT3G27785	AT1G21970	AT3G27785--AT1G21970
AT3G27810	AT3G06490	AT3G27810--AT3G06490
	AT3G22370	AT3G27810--AT3G22370
AT3G27920	AT1G01380	AT3G27920--AT1G01380
	AT1G79840	AT3G27920--AT1G79840
	AT2G37260	AT3G27920--AT2G37260
	AT2G46410	AT3G27920--AT2G46410
	AT4G01060	AT3G27920--AT4G01060
	AT5G53200	AT3G27920--AT5G53200
AT3G28470	AT5G56110	AT3G28470--AT5G56110
AT3G28910	AT1G01120	AT3G28910--AT1G01120
	AT1G02205	AT3G28910--AT1G02205
	AT1G04220	AT3G28910--AT1G04220
	AT1G74710	AT3G28910--AT1G74710
	AT2G26250	AT3G28910--AT2G26250
	AT4G33790	AT3G28910--AT4G33790
AT3G44750	AT2G34710	AT3G44750--AT2G34710
	AT2G45190	AT3G44750--AT2G45190
AT3G46640	AT1G01060	AT3G46640--AT1G01060
	AT2G46830	AT3G46640--AT2G46830
AT3G48430	AT5G57560	AT3G48430--AT5G57560
AT3G50410	AT1G49620	AT3G50410--AT1G49620
	AT2G02820	AT3G50410--AT2G02820
	AT2G47730	AT3G50410--AT2G47730
AT3G51060	AT1G59500	AT3G51060--AT1G59500
	AT2G23170	AT3G51060--AT2G23170
	AT4G01500	AT3G51060--AT4G01500
	AT4G27260	AT3G51060--AT4G27260
	AT4G37390	AT3G51060--AT4G37390
	AT5G11320	AT3G51060--AT5G11320
	AT5G54510	AT3G51060--AT5G54510
AT3G54220	AT1G03840	AT3G54220--AT1G03840
	AT3G12280	AT3G54220--AT3G12280
	AT5G03150	AT3G54220--AT5G03150
	AT2G43360	AT3G54320--AT2G43360
	AT3G22960	AT3G54320--AT3G22960
	AT5G15530	AT3G54320--AT5G15530
	AT5G49190	AT3G54320--AT5G49190
	AT5G52920	AT3G54320--AT5G52920
AT3G54340	AT1G57990	AT3G54340--AT1G57990
	AT1G69180	AT3G54340--AT1G69180
	AT1G69490	AT3G54340--AT1G69490
	AT2G15890	AT3G54340--AT2G15890
	AT2G29350	AT3G54340--AT2G29350
	AT3G23130	AT3G54340--AT3G23130
	AT4G29130	AT3G54340--AT4G29130
	AT4G30270	AT3G54340--AT4G30270
	AT4G35770	AT3G54340--AT4G35770
	AT5G20240	AT3G54340--AT5G20240
	AT5G26340	AT3G54340--AT5G26340
AT3G54620	AT3G30775	AT3G54620--AT3G30775
AT3G55370	AT3G56970	AT3G55370--AT3G56970
	AT3G56980	AT3G55370--AT3G56980
	AT5G53450	AT3G55370--AT5G53450
AT3G56400	AT1G75040	AT3G56400--AT1G75040
	AT2G14560	AT3G56400--AT2G14560
	AT2G14610	AT3G56400--AT2G14610
	AT2G18660	AT3G56400--AT2G18660
	AT3G57260	AT3G56400--AT3G57260
AT3G58070	AT3G27920	AT3G58070--AT3G27920
	AT5G41315	AT3G58070--AT5G41315
AT3G58780	AT4G00120	AT3G58780--AT4G00120
	AT5G67110	AT3G58780--AT5G67110
AT3G59060	AT2G22810	AT3G59060--AT2G22810
	AT4G37770	AT3G59060--AT4G37770
AT3G61910	AT1G16490	AT3G61910--AT1G16490
	AT1G28470	AT3G61910--AT1G28470
	AT1G62990	AT3G61910--AT1G62990
	AT1G79180	AT3G61910--AT1G79180
	AT5G12870	AT3G61910--AT5G12870
	AT5G56110	AT3G61910--AT5G56110
AT3G62420	AT3G30775	AT3G62420--AT3G30775
	AT5G65165	AT3G62420--AT5G65165
AT4G00120	AT3G57510	AT4G00120--AT3G57510
	AT4G36930	AT4G00120--AT4G36930
AT4G00180	AT5G60910	AT4G00180--AT5G60910
AT4G00220	AT1G62360	AT4G00220--AT1G62360
	AT4G08150	AT4G00220--AT4G08150
	AT4G34160	AT4G00220--AT4G34160
	AT5G67260	AT4G00220--AT5G67260
AT4G01250	AT2G19190	AT4G01250--AT2G19190
	AT4G23550	AT4G01250--AT4G23550
AT4G01540	AT1G49620	AT4G01540--AT1G49620
	AT4G34160	AT4G01540--AT4G34160
AT4G02560	AT2G45660	AT4G02560--AT2G45660
	AT5G61850	AT4G02560--AT5G61850
AT4G08150	AT5G63090	AT4G08150--AT5G63090
AT4G09820	AT1G61720	AT4G09820--AT1G61720
	AT1G71030	AT4G09820--AT1G71030
	AT1G79840	AT4G09820--AT1G79840
	AT2G23550	AT4G09820--AT2G23550
	AT2G23580	AT4G09820--AT2G23580
	AT2G37260	AT4G09820--AT2G37260
	AT5G42800	AT4G09820--AT5G42800
AT4G09960	AT1G24260	AT4G09960--AT1G24260
	AT2G42830	AT4G09960--AT2G42830
	AT3G58780	AT4G09960--AT3G58780
AT4G09960	AT4G18960	AT4G09960--AT4G18960
AT4G15090	AT2G37678	AT4G15090--AT2G37678
	AT2G40080	AT4G15090--AT2G40080
	AT3G22170	AT4G15090--AT3G22170
	AT5G02200	AT4G15090--AT5G02200
AT4G16110	AT3G23240	AT4G16110--AT3G23240
	AT5G62920	AT4G16110--AT5G62920
AT4G16780	AT1G02340	AT4G16780--AT1G02340
AT4G17750	AT1G56600	AT4G17750--AT1G56600
	AT2G22240	AT4G17750--AT2G22240
	AT2G47180	AT4G17750--AT2G47180
	AT5G12030	AT4G17750--AT5G12030
AT4G18960	AT1G15550	AT4G18960--AT1G15550
	AT1G24260	AT4G18960--AT1G24260
	AT1G69180	AT4G18960--AT1G69180
	AT2G44810	AT4G18960--AT2G44810
	AT3G23130	AT4G18960--AT3G23130
	AT3G54340	AT4G18960--AT3G54340
	AT4G27330	AT4G18960--AT4G27330
	AT4G28520	AT4G18960--AT4G28520
	AT4G32980	AT4G18960--AT4G32980
	AT5G14010	AT4G18960--AT5G14010
AT4G20380	AT1G08830	AT4G20380--AT1G08830
	AT1G20630	AT4G20380--AT1G20630
AT4G21330	AT2G16910	AT4G21330--AT2G16910
	AT3G23770	AT4G21330--AT3G23770
	AT3G28470	AT4G21330--AT3G28470
	AT3G51590	AT4G21330--AT3G51590
	AT5G22260	AT4G21330--AT5G22260
AT4G21750	AT2G42840	AT4G21750--AT2G42840
AT4G23550	AT2G19190	AT4G23550--AT2G19190
AT4G24020	AT1G08100	AT4G24020--AT1G08100
AT4G24470	AT1G10550	AT4G24470--AT1G10550
	AT1G24260	AT4G24470--AT1G24260
	AT1G32170	AT4G24470--AT1G32170
	AT3G23730	AT4G24470--AT3G23730
	AT4G14130	AT4G24470--AT4G14130
AT4G24540	AT2G45660	AT4G24540--AT2G45660
	AT5G61850	AT4G24540--AT5G61850
AT4G25470	AT1G04240	AT4G25470--AT1G04240
	AT1G13260	AT4G25470--AT1G13260
	AT1G43160	AT4G25470--AT1G43160
	AT1G46768	AT4G25470--AT1G46768
	AT1G77120	AT4G25470--AT1G77120
	AT2G39030	AT4G25470--AT2G39030
	AT2G42540	AT4G25470--AT2G42540
	AT3G50970	AT4G25470--AT3G50970
	AT5G15960	AT4G25470--AT5G15960
	AT5G17490	AT4G25470--AT5G17490
	AT5G52310	AT4G25470--AT5G52310
AT4G25480	AT1G09350	AT4G25480--AT1G09350
	AT1G20440	AT4G25480--AT1G20440
	AT1G20450	AT4G25480--AT1G20450
	AT1G20620	AT4G25480--AT1G20620
	AT1G43160	AT4G25480--AT1G43160
	AT1G46768	AT4G25480--AT1G46768
	AT2G15050	AT4G25480--AT2G15050
	AT2G42530	AT4G25480--AT2G42530
	AT2G42540	AT4G25480--AT2G42540
	AT3G11410	AT4G25480--AT3G11410
	AT3G12580	AT4G25480--AT3G12580
	AT3G50970	AT4G25480--AT3G50970
	AT5G15960	AT4G25480--AT5G15960
	AT5G15970	AT4G25480--AT5G15970
	AT5G17490	AT4G25480--AT5G17490
	AT5G25610	AT4G25480--AT5G25610
	AT5G52310	AT4G25480--AT5G52310
AT4G25490	AT1G02400	AT4G25490--AT1G02400
	AT1G15550	AT4G25490--AT1G15550
	AT1G20440	AT4G25490--AT1G20440
	AT1G20630	AT4G25490--AT1G20630
	AT1G43160	AT4G25490--AT1G43160
	AT1G46768	AT4G25490--AT1G46768
	AT2G34555	AT4G25490--AT2G34555
	AT2G42540	AT4G25490--AT2G42540
	AT3G50970	AT4G25490--AT3G50970
	AT3G55610	AT4G25490--AT3G55610
	AT5G15970	AT4G25490--AT5G15970
	AT5G17490	AT4G25490--AT5G17490
	AT5G52310	AT4G25490--AT5G52310
AT4G25530	AT1G69120	AT4G25530--AT1G69120
AT4G26150	AT1G57990	AT4G26150--AT1G57990
	AT2G29350	AT4G26150--AT2G29350
	AT4G30270	AT4G26150--AT4G30270
	AT4G35770	AT4G26150--AT4G35770
AT4G27330	AT1G24260	AT4G27330--AT1G24260
	AT2G17950	AT4G27330--AT2G17950
	AT4G18960	AT4G27330--AT4G18960
	AT4G36920	AT4G27330--AT4G36920
	AT5G07280	AT4G27330--AT5G07280
	AT5G65700	AT4G27330--AT5G65700
AT4G27410	AT2G33380	AT4G27410--AT2G33380
	AT5G51070	AT4G27410--AT5G51070
AT4G28610	AT2G02990	AT4G28610--AT2G02990
	AT2G45130	AT4G28610--AT2G45130
	AT3G09922	AT4G28610--AT3G09922
	AT3G23430	AT4G28610--AT3G23430
	AT3G52190	AT4G28610--AT3G52190
	AT5G24770	AT4G28610--AT5G24770
AT4G31550	AT3G45140	AT4G31550--AT3G45140
	AT5G42650	AT4G31550--AT5G42650
AT4G31800	AT1G64280	AT4G31800--AT1G64280
	AT1G75040	AT4G31800--AT1G75040
	AT2G14610	AT4G31800--AT2G14610
	AT4G00340	AT4G31800--AT4G00340
AT4G31920	AT5G62920	AT4G31920--AT5G62920
AT4G32730	AT1G08560	AT4G32730--AT1G08560
AT4G32880	AT4G37650	AT4G32880--AT4G37650
	AT3G15170	AT4G32980--AT3G15170
	AT5G10140	AT4G32980--AT5G10140
AT4G34000	AT3G11410	AT4G34000--AT3G11410
	AT3G12580	AT4G34000--AT3G12580
	AT5G52300	AT4G34000--AT5G52300
AT4G34590	AT3G30775	AT4G34590--AT3G30775
	AT3G47340	AT4G34590--AT3G47340
	AT4G22880	AT4G34990--AT4G22880
	AT5G42800	AT4G34990--AT5G42800
AT4G35900	AT1G69120	AT4G35900--AT1G69120
AT4G36730	AT1G29930	AT4G36730--AT1G29930
	AT4G10040	AT4G36730--AT4G10040
AT4G36920	AT1G79840	AT4G36920--AT1G79840
	AT2G37260	AT4G36920--AT2G37260
	AT3G54340	AT4G36920--AT3G54340
	AT5G20240	AT4G36920--AT5G20240
	AT5G49360	AT4G36920--AT5G49360
AT4G36930	AT4G36260	AT4G36930--AT4G36260
AT4G37650	AT1G03840	AT4G37650--AT1G03840
	AT1G50420	AT4G37650--AT1G50420
	AT3G54220	AT4G37650--AT3G54220
	AT5G03150	AT4G37650--AT5G03150
AT4G37750	AT1G23420	AT4G37750--AT1G23420
	AT2G34710	AT4G37750--AT2G34710
	AT2G45190	AT4G37750--AT2G45190
	AT3G54340	AT4G37750--AT3G54340
	AT4G00180	AT4G37750--AT4G00180
	AT4G27330	AT4G37750--AT4G27330
	AT4G34160	AT4G37750--AT4G34160
	AT5G60690	AT4G37750--AT5G60690
	AT5G61850	AT4G37750--AT5G61850
AT4G38620	AT3G53260	AT4G38620--AT3G53260
AT5G01900	AT1G64280	AT5G01900--AT1G64280
AT5G02030	AT1G26310	AT5G02030--AT1G26310
	AT1G69120	AT5G02030--AT1G69120
	AT4G08150	AT5G02030--AT4G08150
	AT5G61850	AT5G02030--AT5G61850
AT5G02470	AT2G29680	AT5G02470--AT2G29680
	AT3G54180	AT5G02470--AT3G54180
AT5G03150	AT3G54220	AT5G03150--AT3G54220
AT5G03680	AT5G06070	AT5G03680--AT5G06070
AT5G03790	AT1G26310	AT5G03790--AT1G26310
AT5G04240	AT5G57560	AT5G04240--AT5G57560
AT5G05410	AT1G01470	AT5G05410--AT1G01470
	AT1G52690	AT5G05410--AT1G52690
	AT2G41190	AT5G05410--AT2G41190
	AT2G42540	AT5G05410--AT2G42540
	AT3G12580	AT5G05410--AT3G12580
	AT3G17520	AT5G05410--AT3G17520
	AT3G50970	AT5G05410--AT3G50970
	AT4G33720	AT5G05410--AT4G33720
	AT5G52300	AT5G05410--AT5G52300
	AT5G52310	AT5G05410--AT5G52310
	AT5G59720	AT5G05410--AT5G59720
AT5G06100	AT2G16910	AT5G06100--AT2G16910
	AT5G61850	AT5G06100--AT5G61850
AT5G06650	AT3G27920	AT5G06650--AT3G27920
	AT2G14610	AT5G06950--AT2G14610
	AT5G44420	AT5G06950--AT5G44420
AT5G06960	AT2G14610	AT5G06960--AT2G14610
AT5G07690	AT1G16400	AT5G07690--AT1G16400
	AT1G16410	AT5G07690--AT1G16410
	AT4G13770	AT5G07690--AT4G13770
	AT5G23010	AT5G07690--AT5G23010
AT5G07700	AT5G23010	AT5G07700--AT5G23010
AT5G08130	AT4G38850	AT5G08130--AT4G38850
AT5G09750	AT3G57510	AT5G09750--AT3G57510
AT5G10140	AT3G46640	AT5G10140--AT3G46640
AT5G10510	AT4G18960	AT5G10510--AT4G18960
AT5G11260	AT1G12370	AT5G11260--AT1G12370
	AT1G29920	AT5G11260--AT1G29920
	AT1G29930	AT5G11260--AT1G29930
	AT1G37130	AT5G11260--AT1G37130
	AT1G58290	AT5G11260--AT1G58290
	AT1G67090	AT5G11260--AT1G67090
	AT1G78600	AT5G11260--AT1G78600
	AT2G36270	AT5G11260--AT2G36270
	AT2G40080	AT5G11260--AT2G40080
	AT2G47460	AT5G11260--AT2G47460
	AT3G22840	AT5G11260--AT3G22840
	AT3G23050	AT5G11260--AT3G23050
	AT4G14550	AT5G11260--AT4G14550
	AT4G15480	AT5G11260--AT4G15480
	AT4G22880	AT5G11260--AT4G22880
	AT4G32880	AT5G11260--AT4G32880
	AT5G13930	AT5G11260--AT5G13930
	AT5G42800	AT5G11260--AT5G42800
	ATCG00270	AT5G11260--ATCG00270
AT5G11510	AT1G08560	AT5G11510--AT1G08560
AT5G12870	AT1G16490	AT5G12870--AT1G16490
	AT1G62990	AT5G12870--AT1G62990
	AT1G79180	AT5G12870--AT1G79180
	AT4G22680	AT5G12870--AT4G22680
AT5G13790	AT1G02400	AT5G13790--AT1G02400
	AT1G71830	AT5G13790--AT1G71830
	AT3G61250	AT5G13790--AT3G61250
AT5G14750	AT1G01380	AT5G14750--AT1G01380
	AT1G79840	AT5G14750--AT1G79840
	AT2G37260	AT5G14750--AT2G37260
	AT2G46410	AT5G14750--AT2G46410
	AT4G01060	AT5G14750--AT4G01060
	AT5G40330	AT5G14750--AT5G40330
	AT5G53200	AT5G14750--AT5G53200
AT5G14960	AT2G36010	AT5G14960--AT2G36010
	AT3G48160	AT5G14960--AT3G48160
	AT5G22220	AT5G14960--AT5G22220
AT5G15840	AT1G65480	AT5G15840--AT1G65480
	AT1G69120	AT5G15840--AT1G69120
	AT2G22630	AT5G15840--AT2G22630
	AT2G45660	AT5G15840--AT2G45660
	AT3G22231	AT5G15840--AT3G22231
	AT4G20370	AT5G15840--AT4G20370
	AT5G61850	AT5G15840--AT5G61850
AT5G15850	AT5G47220	AT5G15850--AT5G47220
AT5G16820	AT1G07890	AT5G16820--AT1G07890
	AT1G56600	AT5G16820--AT1G56600
	AT2G22240	AT5G16820--AT2G22240
	AT2G47180	AT5G16820--AT2G47180
	AT3G09640	AT5G16820--AT3G09640
	AT5G12030	AT5G16820--AT5G12030
AT5G17300	AT4G28720	AT5G17300--AT4G28720
AT5G17430	AT3G44750	AT5G17430--AT3G44750
	AT5G03740	AT5G17430--AT5G03740
	AT5G22650	AT5G17430--AT5G22650
AT5G18560	AT5G61850	AT5G18560--AT5G61850
AT5G18830	AT1G23020	AT5G18830--AT1G23020
	AT3G46900	AT5G18830--AT3G46900
	AT3G56240	AT5G18830--AT3G56240
	AT5G24380	AT5G18830--AT5G24380
	AT5G59030	AT5G18830--AT5G59030
	AT5G59520	AT5G18830--AT5G59520
AT5G20240	AT1G57990	AT5G20240--AT1G57990
	AT1G69180	AT5G20240--AT1G69180
	AT1G69490	AT5G20240--AT1G69490
	AT2G15890	AT5G20240--AT2G15890
	AT2G29350	AT5G20240--AT2G29350
	AT3G23130	AT5G20240--AT3G23130
	AT3G54340	AT5G20240--AT3G54340
	AT4G29130	AT5G20240--AT4G29130
	AT4G30270	AT5G20240--AT4G30270
	AT4G35770	AT5G20240--AT4G35770
	AT5G26340	AT5G20240--AT5G26340
AT5G20730	AT1G04240	AT5G20730--AT1G04240
	AT1G19220	AT5G20730--AT1G19220
	AT2G42430	AT5G20730--AT2G42430
	AT2G45420	AT5G20730--AT2G45420
	AT3G15540	AT5G20730--AT3G15540
	AT3G20840	AT5G20730--AT3G20840
	AT3G50340	AT5G20730--AT3G50340
	AT3G58190	AT5G20730--AT3G58190
	AT4G14560	AT5G20730--AT4G14560
	AT4G27260	AT5G20730--AT4G27260
	AT4G37390	AT5G20730--AT4G37390
AT5G21120	AT3G23240	AT5G21120--AT3G23240
	AT2G40550	AT5G22220--AT2G40550
	AT3G54180	AT5G22220--AT3G54180
	AT5G24330	AT5G22220--AT5G24330
AT5G23000	AT2G37630	AT5G23000--AT2G37630
	AT4G37750	AT5G23000--AT4G37750
	AT5G53950	AT5G23000--AT5G53950
AT5G23260	AT1G61720	AT5G23260--AT1G61720
	AT3G22370	AT5G26660--AT3G22370
AT5G35550	AT1G61720	AT5G35550--AT1G61720
	AT1G79840	AT5G35550--AT1G79840
	AT2G37260	AT5G35550--AT2G37260
	AT3G59030	AT5G35550--AT3G59030
	AT4G09820	AT5G35550--AT4G09820
	AT4G22880	AT5G35550--AT4G22880
	AT5G42800	AT5G35550--AT5G42800
AT5G37020	AT1G28130	AT5G37020--AT1G28130
	AT2G44810	AT5G37020--AT2G44810
	AT5G54510	AT5G37020--AT5G54510
AT5G40330	AT1G79840	AT5G40330--AT1G79840
	AT2G46410	AT5G40330--AT2G46410
	AT5G53200	AT5G40330--AT5G53200
AT5G40350	AT3G06490	AT5G40350--AT3G06490
AT5G40360	AT1G21970	AT5G40360--AT1G21970
AT5G41315	AT1G01380	AT5G41315--AT1G01380
	AT1G79840	AT5G41315--AT1G79840
	AT2G37260	AT5G41315--AT2G37260
	AT2G46410	AT5G41315--AT2G46410
	AT4G01060	AT5G41315--AT4G01060
	AT4G09820	AT5G41315--AT4G09820
	AT5G53200	AT5G41315--AT5G53200
AT5G41410	AT1G23420	AT5G41410--AT1G23420
AT5G45980	AT2G17950	AT5G45980--AT2G17950
	AT3G11260	AT5G45980--AT3G11260
	AT5G59340	AT5G45980--AT5G59340
AT5G47220	AT1G06160	AT5G47220--AT1G06160
	AT1G72260	AT5G47220--AT1G72260
	AT3G04720	AT5G47220--AT3G04720
	AT3G55730	AT5G47220--AT3G55730
	AT5G44420	AT5G47220--AT5G44420
AT5G48670	AT1G22015	AT5G48670--AT1G22015
AT5G48670	AT5G04560	AT5G48670--AT5G04560
AT5G51990	AT2G42540	AT5G51990--AT2G42540
	AT5G52310	AT5G51990--AT5G52310
AT5G53210	AT3G26744	AT5G53210--AT3G26744
AT5G53950	AT1G23380	AT5G53950--AT1G23380
	AT1G55580	AT5G53950--AT1G55580
	AT1G62360	AT5G53950--AT1G62360
	AT1G76420	AT5G53950--AT1G76420
	AT2G31160	AT5G53950--AT2G31160
	AT3G23290	AT5G53950--AT3G23290
AT5G54070	AT1G74310	AT5G54070--AT1G74310
AT5G56110	AT3G11980	AT5G56110--AT3G11980
	AT5G22260	AT5G56110--AT5G22260
AT5G56270	AT2G36270	AT5G56270--AT2G36270
	AT3G24650	AT5G56270--AT3G24650
AT5G56860	AT1G57990	AT5G56860--AT1G57990
	AT2G29350	AT5G56860--AT2G29350
	AT4G30270	AT5G56860--AT4G30270
	AT4G35770	AT5G56860--AT4G35770
AT5G59570	AT2G46830	AT5G59570--AT2G46830
AT5G59820	AT1G07890	AT5G59820--AT1G07890
	AT2G30250	AT5G59820--AT2G30250
	AT3G46090	AT5G59820--AT3G46090
AT5G60690	AT2G45450	AT5G60690--AT2G45450
AT5G60890	AT2G20610	AT5G60890--AT2G20610
	AT2G22330	AT5G60890--AT2G22330
	AT4G31500	AT5G60890--AT4G31500
	AT4G39950	AT5G60890--AT4G39950
	AT5G05730	AT5G60890--AT5G05730
AT5G60910	AT5G61850	AT5G60910--AT5G61850
AT5G61420	AT2G20610	AT5G61420--AT2G20610
	AT3G01120	AT5G61420--AT3G01120
	AT3G03780	AT5G61420--AT3G03780
	AT3G57050	AT5G61420--AT3G57050
	AT4G13770	AT5G61420--AT4G13770
	AT5G23010	AT5G61420--AT5G23010
AT5G61850	AT1G26310	AT5G61850--AT1G26310
	AT1G52880	AT5G61850--AT1G52880
	AT1G69120	AT5G61850--AT1G69120
	AT1G69180	AT5G61850--AT1G69180
	AT1G76420	AT5G61850--AT1G76420
	AT3G23130	AT5G61850--AT3G23130
	AT3G54340	AT5G61850--AT3G54340
	AT3G61250	AT5G61850--AT3G61250
	AT4G18960	AT5G61850--AT4G18960
	AT5G03790	AT5G61850--AT5G03790
	AT5G20240	AT5G61850--AT5G20240
	AT5G51600	AT5G61850--AT5G51600
AT5G62000	AT1G01480	AT5G62000--AT1G01480
	AT2G33310	AT5G62000--AT2G33310
	AT4G11280	AT5G62000--AT4G11280
	AT4G37770	AT5G62000--AT4G37770
	AT5G25890	AT5G62000--AT5G25890
AT5G62020	AT5G44420	AT5G62020--AT5G44420
AT5G62380	AT1G16490	AT5G62380--AT1G16490
	AT1G28470	AT5G62380--AT1G28470
	AT1G62990	AT5G62380--AT1G62990
	AT1G79180	AT5G62380--AT1G79180
	AT5G12870	AT5G62380--AT5G12870
	AT5G56110	AT5G62380--AT5G56110
AT5G67300	AT5G03280	AT5G67300--AT5G03280
