## Supplementary Data 5 for "Constructing Gene Co-functional and Co-regulatory Networks from Public Transcriptomes using Condition-Specific Ensemble Co-expression"

### Sheet: Description
Supplementary Data 5. GRN-inference performance scores of downsampled A. thaliana TEA-GCNs, GENIE3 GRN and GRNBoost2 GRN.

### Sheet: Data Tab
GRN-inference performance scores of downsampled A. thaliana TEA-GCNs and GENIE3 GRNs
	AUROC-GRN						AUPRC-GRN
Iterations	TEA-GCN (Full dataset)	TEA-GCN(n = 5,000)	TEA-GCN(n = 500)	GENIE3 (n = 5,000)	GENIE3 (n = 500)	PCC (Full dataset)	TEA-GCN (Full dataset)	TEA-GCN(n = 5,000)	TEA-GCN(n = 500)	GENIE3 (n = 5,000)	GENIE3 (n = 500)	PCC (Full dataset)
0	0.815546	0.789492	0.760953	0.713443	0.697081	0.644657	0.837712	0.816533	0.785599	0.731522	0.705987	0.664095
1	0.811904	0.786601	0.758901	0.71718	0.682214	0.637377	0.83549	0.813395	0.7816	0.726607	0.689525	0.650577
2	0.813319	0.784626	0.755001	0.704208	0.678722	0.638432	0.837872	0.807756	0.771479	0.713875	0.679331	0.654755
3	0.813821	0.786304	0.760624	0.714423	0.679161	0.640367	0.838216	0.814777	0.773702	0.726663	0.678293	0.658249
4	0.803382	0.77301	0.74723	0.705398	0.676908	0.620859	0.825561	0.797867	0.757796	0.718807	0.683683	0.634619
5	0.810946	0.780527	0.759637	0.716413	0.691409	0.636291	0.837513	0.810503	0.786959	0.728185	0.691356	0.649003
6	0.810724	0.779554	0.748734	0.707346	0.686497	0.631706	0.837368	0.811656	0.776007	0.718697	0.692767	0.647032
7	0.816913	0.789214	0.761287	0.70991	0.691553	0.639479	0.838501	0.813288	0.778566	0.71673	0.695366	0.654414
8	0.812497	0.787194	0.756625	0.713226	0.690033	0.637784	0.835612	0.811671	0.76826	0.722939	0.698084	0.650773
9	0.813875	0.781328	0.755913	0.715503	0.68519	0.630663	0.834199	0.805123	0.766468	0.729422	0.693427	0.644108
10	0.812597	0.783444	0.756941	0.707861	0.691486	0.637707	0.838854	0.812954	0.768959	0.724131	0.703122	0.658991
11	0.808132	0.786614	0.75984	0.714957	0.68762	0.639842	0.830842	0.811535	0.781735	0.724746	0.692339	0.655166
12	0.803582	0.779616	0.756779	0.713984	0.683495	0.634791	0.825511	0.802167	0.776763	0.725084	0.684217	0.646181
13	0.81884	0.789322	0.756997	0.709009	0.68541	0.635639	0.841205	0.813678	0.770483	0.716402	0.694052	0.652797
14	0.818659	0.790077	0.764677	0.695982	0.685967	0.641686	0.844561	0.818548	0.791564	0.700384	0.685994	0.656647
15	0.818535	0.794341	0.761022	0.710186	0.681912	0.633049	0.841773	0.820207	0.786628	0.717346	0.685826	0.649242
16	0.80621	0.784109	0.749503	0.701787	0.688832	0.635197	0.829515	0.808933	0.768719	0.71279	0.697363	0.655105
17	0.814754	0.789528	0.76129	0.71646	0.693304	0.63703	0.84017	0.816955	0.789506	0.722963	0.707936	0.658476
18	0.809658	0.782163	0.746694	0.70564	0.657234	0.630455	0.827612	0.799969	0.762317	0.723153	0.657725	0.64171
19	0.814268	0.790362	0.756953	0.719439	0.691498	0.647323	0.837361	0.818008	0.769264	0.735104	0.704136	0.663913
20	0.809913	0.780781	0.754422	0.720906	0.68935	0.62686	0.833442	0.808889	0.767226	0.725727	0.689884	0.648279
21	0.819742	0.793131	0.762113	0.706689	0.683025	0.640485	0.845849	0.821748	0.771679	0.710736	0.687669	0.650999
22	0.810535	0.786017	0.759706	0.699932	0.691386	0.636209	0.830431	0.808504	0.774315	0.706043	0.689209	0.648412
23	0.823129	0.793815	0.770569	0.705489	0.689192	0.635122	0.839504	0.808714	0.787685	0.710455	0.698814	0.649275
24	0.810626	0.782675	0.747115	0.701655	0.671679	0.612122	0.839662	0.811315	0.766795	0.708838	0.675107	0.628314
25	0.812244	0.789778	0.763364	0.716593	0.694538	0.62064	0.83565	0.81633	0.783565	0.730756	0.7047	0.635505
26	0.820827	0.794343	0.759854	0.713073	0.686005	0.635093	0.842916	0.817591	0.776559	0.71356	0.681552	0.645087
27	0.812954	0.788713	0.762579	0.718054	0.702172	0.645696	0.841644	0.815457	0.789854	0.723013	0.707604	0.663458
28	0.816405	0.789422	0.761169	0.714862	0.691325	0.637826	0.835766	0.811635	0.772881	0.728609	0.699161	0.653838
29	0.812285	0.783646	0.754883	0.719679	0.697027	0.6339	0.831883	0.804091	0.757951	0.7302	0.702299	0.66488
30	0.807538	0.784439	0.763164	0.708782	0.670349	0.61779	0.83591	0.812093	0.785701	0.721341	0.659939	0.634004
31	0.806442	0.782762	0.75399	0.703885	0.682897	0.635806	0.827687	0.804316	0.761766	0.715746	0.696556	0.64483
32	0.80908	0.783279	0.751917	0.713129	0.679366	0.631082	0.838863	0.814304	0.779137	0.718346	0.684734	0.652784
33	0.807654	0.781814	0.756284	0.718762	0.688909	0.630954	0.833578	0.806287	0.773837	0.734163	0.700366	0.651962
34	0.814174	0.788658	0.758122	0.711415	0.689782	0.634472	0.839536	0.814967	0.768758	0.71797	0.683828	0.647535
35	0.820408	0.795869	0.769256	0.729726	0.698945	0.653179	0.845393	0.826242	0.792746	0.7414	0.703806	0.670229
36	0.808816	0.780927	0.74951	0.701867	0.692799	0.641231	0.831351	0.804165	0.754345	0.696894	0.696859	0.654436
37	0.811601	0.789509	0.760645	0.713226	0.679353	0.640875	0.837545	0.813758	0.778971	0.718013	0.694207	0.659278
38	0.806933	0.783116	0.755682	0.707103	0.686506	0.631953	0.830151	0.809914	0.772016	0.722336	0.690415	0.648624
39	0.813123	0.788056	0.755702	0.715322	0.689585	0.641013	0.838254	0.814728	0.775091	0.72952	0.688702	0.658499
40	0.810433	0.782408	0.749489	0.705888	0.679153	0.629677	0.832371	0.809274	0.761897	0.711537	0.687291	0.641726
41	0.80737	0.77924	0.743346	0.706713	0.671071	0.640927	0.832283	0.804925	0.753223	0.713379	0.675733	0.65025
42	0.813217	0.78937	0.752422	0.701143	0.674416	0.625782	0.837275	0.816047	0.772153	0.714621	0.682925	0.643908
43	0.813381	0.781137	0.751301	0.70351	0.684521	0.638951	0.839002	0.809785	0.765065	0.71153	0.695151	0.653119
44	0.814078	0.785002	0.756022	0.716099	0.68737	0.633722	0.837348	0.811182	0.780863	0.723626	0.68781	0.659819
45	0.811487	0.790243	0.761894	0.713114	0.693391	0.64694	0.834072	0.813049	0.776473	0.726541	0.69573	0.658509
46	0.810453	0.783297	0.750906	0.704946	0.691444	0.621212	0.838883	0.813204	0.778339	0.72354	0.699605	0.637377
47	0.818009	0.794685	0.764336	0.70728	0.692764	0.641625	0.844341	0.823039	0.789499	0.717586	0.700006	0.653685
48	0.814116	0.790094	0.759102	0.72222	0.700695	0.65087	0.835934	0.813855	0.78014	0.723461	0.709978	0.672727
49	0.806314	0.779251	0.750378	0.713042	0.677024	0.636108	0.837372	0.813188	0.777479	0.71903	0.68247	0.650207
50	0.811373	0.789648	0.756844	0.722618	0.687117	0.642475	0.838302	0.816891	0.778173	0.736465	0.700747	0.664382
51	0.807923	0.781237	0.755733	0.71568	0.690218	0.643469	0.829379	0.805619	0.772412	0.729305	0.698979	0.655306
52	0.814571	0.791187	0.757016	0.715384	0.676348	0.633234	0.837878	0.816519	0.773241	0.721314	0.673558	0.64564
53	0.808916	0.782066	0.760559	0.704029	0.680973	0.627296	0.835728	0.808758	0.778044	0.712042	0.69573	0.647665
54	0.814589	0.790113	0.762085	0.709821	0.687729	0.63892	0.834752	0.813086	0.77749	0.723785	0.697124	0.656442
55	0.814093	0.788563	0.750571	0.710929	0.674877	0.630951	0.84407	0.816419	0.769523	0.716902	0.680255	0.649554
56	0.8127	0.786897	0.755698	0.724569	0.693834	0.64234	0.837689	0.814094	0.775523	0.745346	0.708743	0.662731
57	0.815681	0.786243	0.764934	0.713386	0.686193	0.63622	0.841913	0.812915	0.782487	0.730235	0.683897	0.655351
58	0.806577	0.776356	0.746884	0.705864	0.681566	0.636004	0.829255	0.798844	0.751069	0.716414	0.681791	0.652344
59	0.818054	0.792908	0.768433	0.711904	0.682701	0.646009	0.842323	0.819563	0.783827	0.719253	0.696007	0.653144
60	0.821376	0.795946	0.771937	0.726242	0.697579	0.64251	0.847544	0.819838	0.797392	0.726901	0.706557	0.654292
61	0.812716	0.78887	0.755838	0.721294	0.689508	0.644294	0.836781	0.811334	0.779373	0.727777	0.700122	0.659581
62	0.808549	0.786256	0.764473	0.710065	0.686593	0.63706	0.834889	0.81504	0.788398	0.726651	0.688608	0.659562
63	0.801061	0.775214	0.75505	0.709213	0.687458	0.632844	0.826639	0.803531	0.77341	0.728046	0.682024	0.649719
64	0.815453	0.785677	0.755728	0.713958	0.70257	0.634824	0.841685	0.813978	0.777385	0.730254	0.703784	0.655365
65	0.810795	0.778767	0.754027	0.720596	0.681165	0.631301	0.835635	0.806202	0.780547	0.73911	0.68862	0.658124
66	0.818085	0.789388	0.761449	0.711314	0.679404	0.630445	0.84527	0.818953	0.787077	0.721122	0.677602	0.646891
67	0.823531	0.798643	0.768728	0.713604	0.689509	0.648059	0.846657	0.822464	0.782236	0.721131	0.699846	0.668146
68	0.81615	0.790804	0.765314	0.713613	0.691353	0.631395	0.841246	0.815953	0.78165	0.728054	0.704334	0.652114
69	0.810731	0.78196	0.746163	0.708668	0.679412	0.626954	0.837169	0.808831	0.763356	0.714247	0.686384	0.647956
70	0.812914	0.788725	0.750474	0.703773	0.67672	0.639845	0.835833	0.813028	0.764026	0.71971	0.677254	0.66242
71	0.811692	0.788251	0.761025	0.714546	0.695613	0.639401	0.837971	0.812766	0.780208	0.717358	0.700428	0.652736
72	0.812046	0.786699	0.756467	0.724951	0.70195	0.644746	0.835971	0.809929	0.779853	0.72621	0.714178	0.663621
73	0.809692	0.782646	0.746357	0.702501	0.671208	0.625514	0.834818	0.808139	0.776086	0.704405	0.678759	0.643194
74	0.811209	0.782415	0.756667	0.700722	0.673591	0.626594	0.833475	0.808771	0.773905	0.707825	0.687554	0.645073
75	0.818317	0.7927	0.768426	0.72992	0.7021	0.651091	0.843234	0.817831	0.786749	0.74054	0.71027	0.664357
76	0.808209	0.782159	0.749937	0.709953	0.686271	0.632065	0.830661	0.806799	0.758485	0.726159	0.69387	0.646954
77	0.818833	0.792796	0.763755	0.721213	0.679303	0.641304	0.846323	0.825043	0.79075	0.740203	0.691834	0.66597
78	0.807757	0.780421	0.750186	0.709634	0.683428	0.626961	0.833322	0.8076	0.779283	0.714464	0.687964	0.637614
79	0.804396	0.77872	0.755236	0.707465	0.684358	0.637288	0.83196	0.806715	0.783358	0.715144	0.691186	0.653719
80	0.814024	0.788941	0.758413	0.703519	0.674872	0.637706	0.838705	0.816353	0.781934	0.713936	0.680433	0.646879
81	0.812807	0.782847	0.755185	0.718645	0.681199	0.627152	0.840001	0.811223	0.766449	0.734349	0.683549	0.643449
82	0.800627	0.779687	0.747606	0.707992	0.671938	0.631709	0.82808	0.807107	0.763717	0.718906	0.675497	0.639558
83	0.805647	0.779718	0.748132	0.704127	0.684843	0.624421	0.832918	0.807054	0.768809	0.698951	0.681983	0.633983
84	0.811948	0.789589	0.763956	0.708503	0.684738	0.636525	0.835473	0.813677	0.779208	0.716086	0.684593	0.654201
85	0.814404	0.785849	0.7608	0.723204	0.69482	0.650265	0.83987	0.811834	0.776513	0.729729	0.697917	0.662143
86	0.81997	0.796559	0.773552	0.719968	0.693566	0.64675	0.845987	0.822095	0.794764	0.730951	0.703479	0.661628
87	0.817376	0.791831	0.766698	0.718623	0.697003	0.641872	0.839204	0.812594	0.785356	0.72516	0.700454	0.660257
88	0.81074	0.789323	0.760426	0.71309	0.684394	0.645049	0.835315	0.814819	0.775592	0.727595	0.698191	0.658363
89	0.810152	0.781807	0.755453	0.70759	0.682608	0.630251	0.834519	0.806802	0.776043	0.715847	0.694762	0.645273
90	0.803721	0.780568	0.749445	0.709961	0.674219	0.638434	0.825711	0.805025	0.76655	0.72192	0.682203	0.655278
91	0.807324	0.782121	0.755445	0.706749	0.688487	0.630431	0.830925	0.806805	0.768537	0.716522	0.697722	0.647723
92	0.802537	0.779429	0.756486	0.704588	0.679823	0.629984	0.827616	0.804892	0.783556	0.70566	0.685709	0.645389
93	0.81661	0.789085	0.76185	0.706061	0.683725	0.633717	0.842177	0.818143	0.776757	0.722958	0.68329	0.651105
94	0.813816	0.791029	0.757293	0.706922	0.680264	0.640466	0.844217	0.824015	0.783981	0.727017	0.696709	0.662398
95	0.810988	0.78697	0.761462	0.720346	0.691147	0.640776	0.834242	0.812335	0.788309	0.725427	0.696473	0.661962
96	0.8098	0.781458	0.753476	0.717836	0.687589	0.633738	0.836958	0.81267	0.782066	0.731949	0.692048	0.653226
97	0.805108	0.778571	0.746193	0.708974	0.685875	0.620497	0.833298	0.809401	0.76867	0.723658	0.698468	0.633201
98	0.810131	0.781011	0.748017	0.695048	0.668065	0.625901	0.836286	0.810465	0.767378	0.709099	0.679426	0.638695
99	0.815812	0.791476	0.763088	0.708683	0.675795	0.640679	0.836454	0.813641	0.777125	0.71909	0.673679	0.656043
Median	0.812145	0.78628	0.756812	0.711121	0.686099	0.636215	0.837063	0.812632	0.776658	0.722637	0.692193	0.652791
Q1	0.809039	0.781923	0.753213	0.706707	0.67972	0.63105	0.833467	0.808662	0.768922	0.716026	0.683792	0.646938
Q2	0.81463	0.789544	0.76133	0.716177	0.691361	0.640888	0.839567	0.815581	0.782109	0.72764	0.699024	0.658481
IQR	0.00559135	0.00762023	0.00811709	0.00947024	0.0116411	0.00983837	0.00610097	0.00691964	0.013187	0.0116139	0.0152322	0.0115433
