## Supplementary Data 10 for "Constructing Gene Co-functional and Co-regulatory Networks from Public Transcriptomes using Condition-Specific Ensemble Co-expression"

### Sheet: Description
Supplementary Data 10. Creative Commons Attributions for photos used in Figure 7a and dataset information for TEA-GCNs of the 9 Angiosperm species

### Sheet: Data Tab 1
Creative Commons Attributions for photos used in Figure 7a
Description	Date of creation	Creator	Source	Licence permission
Photo of A. lyrata used in Figure 7A	2010-05-22	Joshua Mayer	https://www.flickr.com/photos/wackybadger/24871316152	This file is licensed under the Creative Commons Attribution-Share Alike 2.0 Generic license (https://creativecommons.org/licenses/by-sa/2.0/deed.en)
Photo of A. halleri used in Figure 7A	2020-06-03	Andrea Moro	http://dryades.units.it/dolomitibellunesi/index.php?procedure=taxon_page&id=1332&num=4163	This file is licensed under the Creative Commons Attribution-Share Alike 4.0 International license (https://creativecommons.org/licenses/by-sa/4.0/deed.en)
Photo of A. thaliana used in Figure 7A	2022-04-26	Krzysztof Ziarnek, Kenraiz	https://commons.wikimedia.org/wiki/File:Arabidopsis_thaliana_kz08.jpg	This file is licensed under the Creative Commons Attribution-Share Alike 4.0 International license. (https://creativecommons.org/licenses/by-sa/4.0/deed.en)
Photo of B. rapa used in Figure 7A	2018-05-03	Comedora	https://commons.wikimedia.org/wiki/File:Brassica_rapa_3.jpg	This file is licensed under the Creative Commons Attribution-Share Alike 4.0 International license. (https://creativecommons.org/licenses/by-sa/4.0/deed.en)
Photo of V. vinifera used in Figure 7A	2012-08-19	Radio Tonreg	https://www.flickr.com/photos/tonreg/8248156192/	This file is licensed under the Creative Commons Attribution 2.0 Generic license. (https://creativecommons.org/licenses/by/2.0/deed.en)
Photo of P. trichocarpa used in Figure 7A	2014-12-30	USFWS Mountain-Prairie	https://www.flickr.com/photos/usfwsmtnprairie/16155619751/	This file is licensed under the Creative Commons Attribution 2.0 Generic license. (https://creativecommons.org/licenses/by/2.0/deed.en)
Photo of S. lycopersicum used in Figure 7A	2012-07-07	https://commons.wikimedia.org/wiki/User:JLPC	https://commons.wikimedia.org/wiki/File:Tomates_cerises_FR_2012.jpg	This file is licensed under the Creative Commons Attribution-Share Alike 3.0 Unported license. (https://creativecommons.org/licenses/by-sa/3.0/deed.en)
Photo of M. truncatula used in Figure 7A	2022-05-01	Stefan lefnaer	https://commons.wikimedia.org/wiki/File:Medicago_truncatula_var._tribuloides_sl4.jpg	This file is licensed under the Creative Commons Attribution-Share Alike 4.0 International license. (https://creativecommons.org/licenses/by-sa/4.0/deed.en)
Photo of O. sativa used in Figure 7A	2017-10-08	あおもりくま,(Aomorikuma)	https://commons.wikimedia.org/wiki/File:Oryza_sativa_Ear_rice_Stugaru_roman_rice_IMG_3971.jpg	This file is licensed under the Creative Commons Attribution-Share Alike 4.0 International license. (https://creativecommons.org/licenses/by-sa/4.0/deed.en)
Photo of Z. mays used in Figure 7A	2010-08-31	https://commons.wikimedia.org/wiki/User:4028mdk09	https://commons.wikimedia.org/wiki/File:Reifer_Maiskolben.JPG	This file is licensed under the Creative Commons Attribution-Share Alike 3.0 Unported license. (https://creativecommons.org/licenses/by-sa/3.0/deed.en)

### Sheet: Data Tab 2
Species NCBI Taxonomic ID	Dataset and TEA-GCN generation information for 9 Angiosperm species
3880
29760	Species Scientific Name	No. genes/primary transcripts	No. RNA-seq samples passed QC	No. Principal Components retained for k-means Clustering	k range during k optimization	Window size during K optimization	mRNA annotation source
4081	Zea mays	39756	65944	1000	2 to 100	19	http://ftp.ensemblgenomes.org/pub/plants/release-54/fasta/zea_mays/cdna/Zea_mays.Zm-B73-REFERENCE-NAM-5.0.cdna.all.fa.gz
4577	Oryza sativa Japonica Group	35702	19811	991	2 to 991	19	https://ftp.ensemblgenomes.ebi.ac.uk/pub/plants/release-61/fasta/oryza_sativa/cdna/Oryza_sativa.IRGSP-1.0.cdna.all.fa.gz
3694	Solanum lycopersicum	34688	16112	806	2 to 806	16	https://solgenomics.net/ftp/tomato_genome/annotation/ITAG4.1_release/ITAG4.1_cDNA.fasta
3711	Vitis vinifera	35134	12025	601	2 to 601	11	http://ftp.ensemblgenomes.org/pub/plants/release-54/fasta/vitis_vinifera/cdna/Vitis_vinifera.PN40024.v4.cdna.all.fa.gz
39947	Brassica rapa ssp. pekinensis	47249	8114	406	2 to 406	10	http://39.100.233.196:82/download_genome/Brassica_Genome_data/Brara_Chiifu_V3.5/Brara_Chiifu_V3.5_cds.fa.gz
59689	Populus trichocarpa	34699	7687	384	2 to 384	10	https://phytozome-next.jgi.doe.gov/info/Ptrichocarpa_v4_1
81970	Medicago truncatula	44594	4031	202	2 to 202	10	https://medicago.toulouse.inra.fr/MtrunA17r5.0-ANR/ (http://dx.doi.org/10.1038/s41477-018-0286-7 )
	Arabidopsis halleri	28722	1883	100	2 to 100	10	https://phytozome-next.jgi.doe.gov/info/Ahalleri_v2_1_0
	Arabidopsis lyrata	31073	1487	100	2 to 100	10	https://phytozome-next.jgi.doe.gov/info/Alyrata_v2_1
